# Cell differentiation controls iron assimilation in a choanoflagellate

**DOI:** 10.1101/2024.05.25.595918

**Authors:** Fredrick Leon, Jesus M. Espinoza-Esparza, Vicki Deng, Maxwell C. Coyle, Sarah Espinoza, David S. Booth

**Affiliations:** Chan Zuckerberg Biohub & Department of Biochemistry and Biophysics, University of California, San Francisco School of Medicine San Francisco, CA 94143; Howard Hughes Medical Institute & Department of Molecular and Cell Biology University of California, Berkeley Berkeley, CA 94720; Department of Molecular Biosciences University of Texas, Austin Austin, TX 78712; Department of Molecular and Cellular Biology Harvard University, Cambridge, MA 02138

## Abstract

Marine microeukaryotes have evolved diverse cellular features that link their life histories to surrounding environments. How those dynamic life histories intersect with the ecological functions of microeukaryotes remains a frontier to understand their roles in essential biogeochemical cycles^1,2^. Choanoflagellates, phagotrophs that cycle nutrients through filter feeding, provide models to explore this intersection, for many choanoflagellate species transition between life history stages by differentiating into distinct cell types^3–6^. Here we report that cell differentiation in the marine choanoflagellate *Salpingoeca rosetta* endows one of its cell types with the ability to utilize insoluble ferric colloids for improved growth through the expression of a cytochrome b561 iron reductase (*cytb561a*). This gene is an ortholog of the mammalian duodenal cytochrome b561 (*DCYTB*) that reduces ferric cations prior to their uptake in gut epithelia^7^ and is part of an iron utilization toolkit that choanoflagellates and their closest living relatives, the animals, inherited from a last common eukaryotic ancestor. In a database of oceanic metagenomes^8,9^, the abundance of *cytb561a* transcripts from choanoflagellates positively correlates with upwellings, which are a major source of ferric colloids in marine environments^10^. As this predominant form of iron^11,12^ is largely inaccessible to cell-walled microbes^13,14^, choanoflagellates and other phagotrophic eukaryotes may serve critical ecological roles by first acquiring ferric colloids through phagocytosis and then cycling this essential nutrient through iron utilization pathways^13–15^. These findings provide insight into the ecological roles choanoflagellates perform and inform reconstructions of early animal evolution where functionally distinct cell types became an integrated whole at the origin of animal multicellularity^16–22^.
