## Supplementary material for "Cell differentiation controls iron assimilation in a choanoflagellate": Table S1

### Sheet: 5% SWC
Artificial Seawater
Major Elements	mM	g/L
NaCl	400	24
KCl	8	0.6
MgCl2•6H2O	14.8	3
MgSO4•7H2O	20.3	5
CaCl2•2H2O	2.7	0.4
NaHCO3	2.38	0.2
Minor Elements	µM	mg/L
NaBr	10	1.03
H3BO3	97	6
SrCl2•6H2O	100	26.6
NaF	10	0.42
KI	0.2	0.033
To achieve a final pH 8.0 after autoclaving, adjust seawater to pH 7.0 with HCl prior to autoclaving.
1000x NO3/PO4 Soln	mM	g/L
NaNO3	883	75
NaH2PO4•H2O	36.3	5
1000x Trace Elements	µM	mg/L
FeCl3•6H2O	11700	3150
Na2EDTA•2H2O	11700	4360
MnCl2•4H2O	900	180
ZnSO4•7H2O	80	22
CoCl2•6H2O	40	10
CuSO4•5H2O	10	2.5
Na2MoO4•2H2O	90	18.9
NiSO4•6H2O	10	2.7
H2SeO3	10	1.3
NH4VO3	10	1.2
K2CrO4	1	0.194
1000x L1 Vitamins	µM	mg/L
Thiamine HCl	600	200
Biotin	4.2	1
Cyanocobalamin	0.74	1
20x PYG	g/L
Peptone	5
Yeast Extract	3
Glycerol	3.78
Dissolved in Artificial Seawater and sterile filtered
5% SWC	percent
1000x NO3/PO4 Soln	0.001
1000x Trace Elements	0.001
1000x L1 Vitamins	0.001
20x PYG	0.05
Artificial Seawater	0.947
sterile filtered
Reference: Levin and King, 2013

### Sheet: 10% CGM3
Artificial Seawater
Major Elements	mM	g/L
NaCl	400	24
KCl	8	0.6
MgCl2•6H2O	14.8	3
MgSO4•7H2O	20.3	5
CaCl2•2H2O	2.7	0.4
NaHCO3	2.38	0.2
Minor Elements	µM	mg/L
NaBr	10	1.03
H3BO3	97	6
SrCl2•6H2O	100	26.6
NaF	10	0.42
KI	0.2	0.033
To achieve a final pH 8.0 after autoclaving, adjust seawater to pH 7.0 with HCl prior to autoclaving.
1000x NO3/PO4 Soln	mM	g/L
NaNO3	883	75
NaH2PO4•H2O	36.3	5
1000x Trace Elements	µM	mg/L
FeCl3•6H2O	11700	3150
Na2EDTA•2H2O	11700	4360
MnCl2•4H2O	900	180
ZnSO4•7H2O	80	22
CoCl2•6H2O	40	10
CuSO4•5H2O	10	2.5
Na2MoO4•2H2O	90	18.9
NiSO4•6H2O	10	2.7
H2SeO3	10	1.3
NH4VO3	10	1.2
K2CrO4	1	0.194
1000x L1 Vitamins	µM	mg/L
Thiamine HCl	600	200
Biotin	4.2	1
Cyanocobalamin	0.74	1
10x Cereal Grass	g/L
Cereal Grass (from Carolina Biological Supply Co, Burlington, NC; Cat. No. 132375)	5
Steeped in Artificial Seawater
10% CGM3	percent
1000x NO3/PO4 Soln	0.001
1000x Trace Elements	0.001
1000x L1 Vitamins	0.001
10x Cereal Grass	0.1
Artificial Seawater	0.897
Reference: Levin and King, 2013

### Sheet: 10% RA
Artificial Seawater
Synthetic Seawater, ASTM D 1141
1000x NO3/PO4/KI Solution	mM	g/L
NaNO3	883	75
NaH2PO4•H2O	36.3	5
KI	200	33.2
1000x Trace Elements	µM	mg/L
FeCl3•6H2O	11700	3150
Na2EDTA•2H2O	11700	4360
MnCl2•4H2O	900	180
ZnSO4•7H2O	80	22
CoCl2•6H2O	40	10
CuSO4•5H2O	10	2.5
Na2MoO4•2H2O	90	18.9
NiSO4•6H2O	10	2.7
H2SeO3	10	1.3
NH4VO3	10	1.2
K2CrO4	1	0.194
1000x L1 Vitamins	µM	mg/L
Thiamine HCl	600	200
Biotin	4.2	1
Cyanocobalamin	0.74	1
4x Red algae	g/L
Red algae	10g
steeped in artificial seawater at 30°C for 3 hours
25% RA	percent
1000x NO3/PO4/KI Solution	0.001
1000x Trace Elements	0.001
1000x L1 Vitamins	0.001
4x Reg algae	0.1
Artificial Seawater	0.897
sterile filtered
Reference: Perotti, et al. 2024

### Sheet: 25% RA
Artificial Seawater
Synthetic Seawater, ASTM D 1141
1000x NO3/PO4/KI Solution	mM	g/L
NaNO3	883	75
NaH2PO4•H2O	36.3	5
KI	200	33.2
1000x Trace Elements	µM	mg/L
FeCl3•6H2O	11700	3150
Na2EDTA•2H2O	11700	4360
MnCl2•4H2O	900	180
ZnSO4•7H2O	80	22
CoCl2•6H2O	40	10
CuSO4•5H2O	10	2.5
Na2MoO4•2H2O	90	18.9
NiSO4•6H2O	10	2.7
H2SeO3	10	1.3
NH4VO3	10	1.2
K2CrO4	1	0.194
1000x L1 Vitamins	µM	mg/L
Thiamine HCl	600	200
Biotin	4.2	1
Cyanocobalamin	0.74	1
4x Red algae	g/L
Red algae	10g
steeped in artificial seawater at 30°C for 3 hours
25% RA	percent
1000x NO3/PO4/KI Solution	0.001
1000x Trace Elements	0.001
1000x L1 Vitamins	0.001
4x Reg algae	0.25
Artificial Seawater	0.747
sterile filtered
Reference: Perotti, et al. 2024

### Sheet: 15% RA-2% PYG
Artificial Seawater
Synthetic Seawater, ASTM D 1141
1000x NO3/PO4/KI Solution	mM	g/L
NaNO3	883	75
NaH2PO4•H2O	36.3	5
KI	200	33.2
1000x Trace Elements	µM	mg/L
FeCl3•6H2O	11700	3150
Na2EDTA•2H2O	11700	4360
MnCl2•4H2O	900	180
ZnSO4•7H2O	80	22
CoCl2•6H2O	40	10
CuSO4•5H2O	10	2.5
Na2MoO4•2H2O	90	18.9
NiSO4•6H2O	10	2.7
H2SeO3	10	1.3
NH4VO3	10	1.2
K2CrO4	1	0.194
1000x L1 Vitamins	µM	mg/L
Thiamine HCl	600	200
Biotin	4.2	1
Cyanocobalamin	0.74	1
4x Red algae	g/L
Red algae	10g
steeped in artificial seawater at 30°C for 3 hours
20x PYG	g/L
Peptone	5
Yeast Extract	3
Glycerol	3.78
Dissolved in Artificial Seawater and sterile filtered
15%RA/2%PYG	percent
1000x NO3/PO4/KI Solution	0.001
1000x Trace Elements	0.001
1000x L1 Vitamins	0.001
4x Red algae	0.15
20x	0.02
Artificial Seawater	0.867
sterile filtered
Reference: Perotti, et al. 2024

### Sheet: 4% PG
Artificial Seawater
Synthetic Seawater, ASTM D 1141
1000x NO3/PO4/KI Solution	mM	g/L
NaNO3	883	75
NaH2PO4•H2O	36.3	5
KI	200	33.2
1000x Trace Elements without iron	µM	mg/L
MnCl2•4H2O	900	180
ZnSO4•7H2O	80	22
CoCl2•6H2O	40	10
CuSO4•5H2O	10	2.5
Na2MoO4•2H2O	90	18.9
NiSO4•6H2O	10	2.7
H2SeO3	10	1.3
NH4VO3	10	1.2
K2CrO4	1	0.194
1000x L1 Vitamins	µM	mg/L
Thiamine HCl	600	200
Biotin	4.2	1
Cyanocobalamin	0.74	1
25x PG	g/L
Peptone	5
Glycerol	3.78
Dissolved in Artificial Seawater and autoclaved
4% PG	percent
1000x NO3/PO4/KI Solution	0.001
1000x Trace Elements	0.001
1000x L1 Vitamins	0.001
25x PG	0.04
Artificial seawater	0.957
sterile filtered
Reference: This publication
