## Supplementary material for "Cell differentiation controls iron assimilation in a choanoflagellate": Table S2

### Sheet: processed_data_table
Sample	Organism	Taxonomy ID	Strain	Cell Type	Replicate	Media	Temp °C	Growth Duration (h)	NCBI Bioproject	Biosample Accession	SRA Accession	GEO Dataset	GEO Sample	Sequenced Molecule	Sequencing Platform	Sequencing Method	Sequencing Cycles Per End	Total Read Pairs	Mapped Reads (Kallisto)	Fraction Mapped (Kallisto)	Reference Transcriptome	Transcriptome Citation
1	Salpingoeca rosetta	946362	SrEpac (ATCC PRA-390)	Slow Swimmer	1	5% SWC	22	48	PRJNA1111112	SAMN41384792	SRS21284420	GSE267344	GSM8264295	cDNA from poly-A selected total RNA	Illumina HiSeq 4000	paired-end	150	28286302	25095863	0.8872	https://ftp.ensemblgenomes.ebi.ac.uk/pub/protists/release-58/fasta/protists_choanoflagellida1_collection/salpingoeca_rosetta_gca_000188695/cdna/	PMID: 23419129
2	Salpingoeca rosetta	946362	SrEpac (ATCC PRA-390)	Slow Swimmer	2	5% SWC	22	48	PRJNA1111112	SAMN41384791	SRS21284421	GSE267344	GSM8264296	cDNA from poly-A selected total RNA	Illumina HiSeq 4000	paired-end	150	23930932	20923075	0.8743	https://ftp.ensemblgenomes.ebi.ac.uk/pub/protists/release-58/fasta/protists_choanoflagellida1_collection/salpingoeca_rosetta_gca_000188695/cdna/	PMID: 23419130
3	Salpingoeca rosetta	946362	SrEpac (ATCC PRA-390)	Slow Swimmer	3	5% SWC	22	48	PRJNA1111112	SAMN41384790	SRS21284422	GSE267344	GSM8264297	cDNA from poly-A selected total RNA	Illumina HiSeq 4000	paired-end	150	61303335	52950682	0.8637	https://ftp.ensemblgenomes.ebi.ac.uk/pub/protists/release-58/fasta/protists_choanoflagellida1_collection/salpingoeca_rosetta_gca_000188695/cdna/	PMID: 23419131
4	Salpingoeca rosetta	946362	SrEpac (ATCC PRA-390)	Rosette	1	5% SWC + A. machipongonensis Outer Membrane Vesicles	22	48	PRJNA1111112	SAMN41384789	SRS21284423	GSE267344	GSM8264298	cDNA from poly-A selected total RNA	Illumina HiSeq 4000	paired-end	150	21339208	18772202	0.8797	https://ftp.ensemblgenomes.ebi.ac.uk/pub/protists/release-58/fasta/protists_choanoflagellida1_collection/salpingoeca_rosetta_gca_000188695/cdna/	PMID: 23419132
5	Salpingoeca rosetta	946362	SrEpac (ATCC PRA-390)	Rosette	2	5% SWC + A. machipongonensis Outer Membrane Vesicles	22	48	PRJNA1111112	SAMN41384788	SRS21284424	GSE267344	GSM8264299	cDNA from poly-A selected total RNA	Illumina HiSeq 4000	paired-end	150	45726466	40106122	0.8771	https://ftp.ensemblgenomes.ebi.ac.uk/pub/protists/release-58/fasta/protists_choanoflagellida1_collection/salpingoeca_rosetta_gca_000188695/cdna/	PMID: 23419133
6	Salpingoeca rosetta	946362	SrEpac (ATCC PRA-390)	Rosette	3	5% SWC + A. machipongonensis Outer Membrane Vesicles	22	48	PRJNA1111112	SAMN41384787	SRS21284425	GSE267344	GSM8264300	cDNA from poly-A selected total RNA	Illumina HiSeq 4000	paired-end	150	12427280	10839063	0.8722	https://ftp.ensemblgenomes.ebi.ac.uk/pub/protists/release-58/fasta/protists_choanoflagellida1_collection/salpingoeca_rosetta_gca_000188695/cdna/	PMID: 23419134
7	Salpingoeca rosetta	946362	SrEpac (ATCC PRA-390)	Fast Swimmer	1	5% SWC	22 → 30	72 → 2.75	PRJNA1111112	SAMN41384786	SRS21284426	GSE267344	GSM8264301	cDNA from poly-A selected total RNA	Illumina HiSeq 4000	paired-end	150	29019411	24931566	0.8591	https://ftp.ensemblgenomes.ebi.ac.uk/pub/protists/release-58/fasta/protists_choanoflagellida1_collection/salpingoeca_rosetta_gca_000188695/cdna/	PMID: 23419135
8	Salpingoeca rosetta	946362	SrEpac (ATCC PRA-390)	Fast Swimmer	2	5% SWC	23 → 30	73 → 2.75	PRJNA1111112	SAMN41384785	SRS21284427	GSE267344	GSM8264302	cDNA from poly-A selected total RNA	Illumina HiSeq 4000	paired-end	150	22990431	1.98525e+07	0.8635	https://ftp.ensemblgenomes.ebi.ac.uk/pub/protists/release-58/fasta/protists_choanoflagellida1_collection/salpingoeca_rosetta_gca_000188695/cdna/	PMID: 23419136
9	Salpingoeca rosetta	946362	SrEpac (ATCC PRA-390)	Fast Swimmer	3	5% SWC	24 → 30	74 → 2.75	PRJNA1111112	SAMN41384784	SRS21284428	GSE267344	GSM8264303	cDNA from poly-A selected total RNA	Illumina HiSeq 4000	paired-end	150	27226748	23482880	0.8625	https://ftp.ensemblgenomes.ebi.ac.uk/pub/protists/release-58/fasta/protists_choanoflagellida1_collection/salpingoeca_rosetta_gca_000188695/cdna/	PMID: 23419137
10	Salpingoeca rosetta	946362	SrEpac HD1	Thecate	1	10% CGM3	22	48	PRJNA1111112	SAMN41384783	SRS21284429	GSE267344	GSM8264304	cDNA from poly-A selected total RNA	Illumina HiSeq 4000	paired-end	150	24971667	21743988	0.8707	https://ftp.ensemblgenomes.ebi.ac.uk/pub/protists/release-58/fasta/protists_choanoflagellida1_collection/salpingoeca_rosetta_gca_000188695/cdna/	PMID: 23419138
11	Salpingoeca rosetta	946362	SrEpac HD1	Thecate	2	10% CGM4	22	48	PRJNA1111112	SAMN41384782	SRS21284430	GSE267344	GSM8264305	cDNA from poly-A selected total RNA	Illumina HiSeq 4000	paired-end	150	24816022	20521182	0.8269	https://ftp.ensemblgenomes.ebi.ac.uk/pub/protists/release-58/fasta/protists_choanoflagellida1_collection/salpingoeca_rosetta_gca_000188695/cdna/	PMID: 23419139
12	Salpingoeca rosetta	946362	SrEpac HD1	Thecate	3	10% CGM5	22	48	PRJNA1111112	SAMN41384781	SRS21284431	GSE267344	GSM8264306	cDNA from poly-A selected total RNA	Illumina HiSeq 4000	paired-end	150	34582920	29984186	0.867	https://ftp.ensemblgenomes.ebi.ac.uk/pub/protists/release-58/fasta/protists_choanoflagellida1_collection/salpingoeca_rosetta_gca_000188695/cdna/	PMID: 23419140
