## Supplementary material for "Cell differentiation controls iron assimilation in a choanoflagellate": Table S4

### Sheet: Table_B
Table S4: Oligonucleotide Sequences1
ID	Oligo Type2	Sequence (5'-3')	Description
oFL_0031	Cas9 crRNA	AACGTAGTACAGCTCCAGGA	crRNA for editing PTS into ptsg_09715
oFL_0033	Ultramer	CACACACACATACACACATAGCAAACACTCACCAACGTAGTACAGCTCCAtttatttaattaaataaaGGACGGTGAGCAGCGCAGCGGCCGCGATCGTGCCCATGAACAGGCCAGCC	repair oligo for FL_0031, introducing PTS and PacI site
oFL_0035	Primer	CATCATCCAGCGTCAGGAA	5' primer for screening oFL_0031 insertions
oFL_0036	Primer	TCTATGAGACGAGACGGCAA	3' primer for screening oFL_0031 insertions
oFL_0090	Cas9 crRNA	TGCAGGACCACTACAACTGA	crRNA for editing the C-terminus of ptsf_09715 for ALFA tagging, cuts right infront of stop codon, MFE=-1.3
oFL_0094	Primer	GTCTTTAGCTTGCGGACCCA	5' primer for screening edits in PTSG_09715 for crRNAs oFL_90, equidistant to cut site
oFL_0095	Primer	AAGCATGGCCTCCTCCTTTG	3' primer for screening edits in PTSG_09715 for crRNAs oFL_90, equidistant to cut site
oFL_0099	Ultramer	GCCGGTCTGTCAACGCTGAAAAGCGCCACCTGTTGCAGGACCACTACAACGgaTccGgaTctAgaCtcGagGaaGagCtcCggCgtCgcCtgAcgGagTGAAGGACTGAAGGAAGGAACACACGAGAGCGCAAAGAGCGAGAGGATTG	repair oligo for oFL_0090, for inserting a cas12a screenable ALFA tag at the c-terminus of ptsg_09715
oFL_0115	Cas9 crRNA	GCAGCACATATACAAACCAG	sense crRNA for editing in ALFA tag into 07965 (dmt1) near the c terminus (40 aa from the c term)
oFL_0118	Ultramer	GGCCGTTGGGCCATACCTGCACTACGGCTCCATGCAGCACATATACAAACcaggatccggatctagactcgaggaagagctccggcgtcgcctgacggagtCAGAGGCGCGGCTTGGGTGGTACCACGTCCACCATCGCATCAATCCCCAG	repair oligo for oFL_0115 in the sense direction inserting cas12a screenable ALFA tag
oFL_0121	Primer	TTGTTGTTCAGCTGGGCAGT	5' primer for screening inserts into 07965 with crRNA oFL_0115
oFL_0122	Primer	GTTAGCTGGGTGAACAAGGGA	3' primer for screening inserts into 07965 with crRNA oFL_0115
oFL_0125	Primer	AATCGCGGGCATCATCTTCTC	5' primer for screening inserts into 06741 with crRNA oFL_0116
oFL_0126	Primer	TTCAGCACTCGAACGTCTTCT	3' primer for screening inserts into 06741 with crRNA oFL_0116
oFL_0133	Cas9 crRNA	ATGATGGTGGTGACGGTGGA	sense crRNA for editing in ALFA tag into 06741 (FPN) near the c terminus (37 aa from the c term)
oFL_0134	Ultramer	CATCGCCCGCGCCCGATGGCGATGATGGTGATCATGATGGTGGTGACGGTggatccggatctagactcgaggaagagctccggcgtcgcctgacggagGGAGGGAGTGGAAGCGTTCAGAAGAAGCAGCAGACACATGAGCTGTTCAC	repair oligo for oFL_0133 in the sense direction inserting cas12a screenable ALFA tag
oFL_0135	Cas9 crRNA	AAAGTGCTGGGTGCGGCCAC	anti-sense crRNA for editing in ALFA tag into 02375 (HEPH) near the c term (60 aa)
oFL_0136	Ultramer	CACACGAACCAGCTGCTGGTTGTATCCTGGCGCAAAGTGCTGGGTGCGGCcctccgtcaggcgacgccggagctcttcctcgagtctagatccggatccgcCACCGGTGCCGGCACGGGAAGTGCCAGCACTGCTTGTGTGGTGATGAATG	repair oligo for oFL_0135 in the anti-sense direction inserting cas12a screenable ALFA tag but slightly truncated on one side because of an exon-exon junction
oFL_0137	Primer	GTATGGGAACATGCCTGGCT	5' primer for screening oFL_0135 ALFA tag in 02375 (HEPH)
oFL_0138	Primer	CCTGTCACATGCACCGTAGT	3' primer for screening oFL_0135 ALFA tag in 02375 (HEPH)
oFL_0143	Cas9 crRNA	ATCCAATCCATTACTCTCAA	antisense crRNA for editing in ALFA tag into 10325 at the c terminus (at stop codon, excellent deltaG)
oFL_0144	Ultramer	ATCAATCAATCAATCAAGAACACACACATATATCCAATCCATTACTCTCActccgtcaggcgacgccggagctcttcctcgagtctagatccggatccAAGGTCGATGTTTGAGACTGTGCCAATCTTGACGGCAATCACGATGGTGC	repair oligo for oFL_0143 in the anti-sense direction for introducing cas12a screenable ALFA tag
oFL_0145	Primer	GTTGGAAAGTCGAACTACGCC	5' primer for screening inserts into 00661 with crRNA oFL_0141
oFL_0146	Primer	CGTTTAAACCGTTGTTCCACGA	3' primer for screening inserts into 00661 with crRNA oFL_0141
oFL_0149	Primer	AACAGACCCCAACGACCCAA	5' primer for screening inserts into 10325 with crRNA oFL_0143
oFL_0150	Primer	TCGATGATTGGTCACACTGCT	3' primer for screening inserts into 10325 with crRNA oFL_0143
oFL_0153	Cas9 crRNA	CCTTGCGCTTTGACAGCACC	antisense crRNA for editing in ALFA tag into 00661 at the c terminus right before the stop codon, but using a shifted cut site and a recoded portion of the gene to shift the insert
oFL_0154	Ultramer	CAACAGCAGGAAACAAGCCGAGCATGGTGGGCGGTCGCCAAACTAGCGGCTCCAAATGATCGCTTActccgtcaggcgacgccggagctcttcctcgagtctagatccggatccATCTTTCCTTTTGCTTAATACCCGGAAGACCTGAAAGAGGAAGGAGATGGAGAGAAGGGGGAGTGGGAGAGTGTGTTGCATGTGC	repair oligo for oFL_0153 in the antisense direction for introducing in cas12a screenable ALFA tag
	RNA oligo	TAATTTCTACTAAGTGTAGATTTTAATTAAATAAANRRNGG	cas12a screening guide RNA for PTS edits
oFL_0101	Cas12a gRNA	GACTCGAGGAAGAGCTCCGG	cas12a screening guide RNA for ALFA tag edits
1Oligonucleotide sequences for qPCR can be found in methods
2Integrated DNA Technologies
