## Supplementary material for "Cell differentiation controls iron assimilation in a choanoflagellate": Table S5

### Sheet: Strains
S. rosetta strains
Strain					Genotype
Name	Species	Feeder Bacteria	Source	Mutation Type	Genetic Technique	Location* (supercontig:nucleotide)	Strand	Sequence (5'-3')	Notes
SrEpac	Salpingoeca rosetta	Echinicola pacifica	(Levin and King, 2013)	Wild-Type					ATCC; Cat. No. PRA-390
SrEpac-HD1	Salpingoeca rosetta	Echinicola pacifica	(Levin and King, 2013)	Wild-Type Thecate
cytb561aPTS	Salpingoeca rosetta	Echinicola pacifica	This Study	Insertion	CRISPR/Cas9 Genome Editing	GL832985:213536	Reverse	TTTATTTAATTAAATAAA
cytb561aALFA	Salpingoeca rosetta	Echinicola pacifica	This Study	Insertion	CRISPR/Cas9 Genome Editing	GL832985:210702	Reverse	GGATCCGGATCTAGACTCGAGGAAGAGCTCCGGCGTCGCCTGACGGAG
cytb561bALFA	Salpingoeca rosetta	Echinicola pacifica	This Study	Insertion	CRISPR/Cas9 Genome Editing	cut site: GL832956:375,613	Reverse	GGATCCGGATCTAGACTCGAGGAAGAGCTCCGGCGTCGCCTGACGGAG
						edit site: GL832956:375593
cytb561cALFA	Salpingoeca rosetta	Echinicola pacifica	This Study	Insertion	CRISPR/Cas9 Genome Editing	GL832990:224839	Forward	GGATCCGGATCTAGACTCGAGGAAGAGCTCCGGCGTCGCCTGACGGAG
dmt1ALFA	Salpingoeca rosetta	Echinicola pacifica	This Study	Insertion	CRISPR/Cas9 Genome Editing	GL832973:1087181	Reverse	GGATCCGGATCTAGACTCGAGGAAGAGCTCCGGCGTCGCCTGACGGAG
fpnALFA	Salpingoeca rosetta	Echinicola pacifica	This Study	Insertion	CRISPR/Cas9 Genome Editing	GL832971:213420	Forward	GGATCCGGATCTAGACTCGAGGAAGAGCTCCGGCGTCGCCTGACGGAG
hephALFA	Salpingoeca rosetta	Echinicola pacifica	This Study	Insertion	CRISPR/Cas9 Genome Editing	GL832959:1422865	Forward	GGATCCGGATCTAGACTCGAGGAAGAGCTCCGGCGTCGCCTGACGGAG
*Reference: (Fairclough et al. 2013)
