## Supplementary material for "Cell differentiation controls iron assimilation in a choanoflagellate": Table S6

### Sheet: General_Info
Protein Name	HMM Source	PFAM IDs	Protein Family	Name on Figure		HMMer Filter settings			Notes		MAFFT Alignment Parameters					ClipKit Parameters			IQ-Tree Parameters
						lxfract (upper protein length)	lnfract (lower protein leng				Structure Alignment	Alignment Algorithm	Max Iterations	Substitution Matrix		Clip Method	Gappyness Threshold		Model Finder	Max Iterations	Bootstraps
DMT1	PFAM	PF01566	NRAMP	divalent metal transporter		1.4	0.6				dash	G-INS-i	10000	Transmembrane PAM250		kpic-gappy	0.9		LG+F+R10	10000	1000
Cytochrome b561	PFAM	PF03188	Cytochrom_B561	cytochrome b561		1.4	0.6				dash	G-INS-i	10000	Transmembrane PAM250		kpic-gappy	0.9		LG+F+R7	10000	1000
ferroportin	PFAM	PF06963	Ferroportin	ferroportin		1.4	0.6				dash	G-INS-i	10000	Transmembrane PAM250		kpic-gappy	0.9		LG+F+R8	10000	1000
hephaestin	This Study	PF07731; PF07732	Heaphaestin	ferroxidase type 1		1.4	lmin 239		paralog count for unique hits only, not length filtered		normal	L-INS-i	10000	Transmembrane PAM250		kpic-gappy	0.9		Q.pfam+R9	10000	1000
transferrin	PFRAM	PF00405	Transferrin	transferrin		1.4	0.6		paralog count tabulated by tree		dash	G-INS-i	10000	Blossum 45		kpic-gappy	0.9		WAG+I+R5	10000	1000
TFr	This Study	PF02225; PF04389; PF04253	TfReceptor	transferrin receptor		1.4	0.6				dash	L-INS-i	10000	Blossum 45		kpic-gappy	0.9		Q.pfam+R10	10000	1000
cytochrome b245	PFAM	PF01794	FRE	cytochrome b245		1.4	0.6				normal	L-INS-i	10000	Transmembrane PAM250		kpic-gappy	0.9		LG+F+R10	10000	1000
zinc transporter	PFAM	PF02535	ZIP	zinc transporter		1.4	0.6				normal	G-INS-i	10000	Transmembrane PAM250		kpic-gappy	0.9		LG+F+R10	10000	1000
iron p hi	PFAM	PF03239	Ftr1p	iron transporter		1.4	0.6				dash	G-INS-i	10000	Transmembrane PAM250		kpic-gappy	0.9		LG+F+I+R5	10000	1000
iron p lo	PFAM	PF04120	Fet4	iron permease		1.4	1		not enough hits to build high confidence phylogeny
iron oxidase	This Study	PF07731; PF07732	Fet3	ferroxidase type 2		1.4	0.6		no phylogneies built
phytotransferrin	PFAM	PF07692	Fea	phytotransferrin		1.4	0.6				dash	G-INS-i	10000	Blossum 45		kpic-gappy	0.9		VT+F+I+R4	10000	1000
ferritin	PFAM	PF00210	Ferritin	ferritin		1.4	0.6				dash	G-INS-i	10000	Blossum 45		kpic-gappy	0.9		Q.pfam+R7	10000	1000
vacuolar iron transport	PFAM	PF01988	VIT1	vacuolar iron transport		1.4	0.6				dash	G-INS-i	10000	Transmembrane PAM250		kpic-gappy	0.9		LG+F+R8	10000	1000
mitoferrin	PFAM	PF00153	MFRN	not included		1.4	0.6		no phylogneies built
major facilitator	PFAM	PF07690	MFS1	not included		1.4	0.6		no phylogeneis built

### Sheet: length_and_unique_filtered_hits
Species	Clade	Color	DMT1	zinc transporter	iron p hi	iron p lo	ferroportin	Ctochrome b561	cytochrome b245	hephaestin	iron oxidase	ferritin	vacuolar iron transport	phytotransferrin	transferrin	TFr	mitoferrin	major facilitator
EP00074_Homo_sapiens	Animal	FEDE18	9	40	0	0	1	8	20	12	0	4	0	0	7	3	131	351
EP00071_Canis_lupus	Animal	FEDE18	2	19	0	0	2	5	12	6	0	3	0	0	5	2	102	187
EP00072_Mus_musculus	Animal	FEDE18	2	18	0	0	1	8	14	12	1	11	0	0	5	2	85	223
EP00073_Rattus_norvegicus	Animal	FEDE18	4	15	0	0	1	5	9	5	0	11	0	0	4	3	76	194
EP00070_Physeter_catodon	Animal	FEDE18	4	14	0	0	1	6	12	9	0	3	1	0	10	3	82	171
EP00069_Balaena_mysticetus	Animal	FEDE18	2	7	0	0	1	2	4	4	2	33	0	0	4	2	47	91
EP00076_Gallus_gallus	Animal	FEDE18	6	10	0	0	2	5	18	7	0	1	0	0	4	1	69	144
EP00077_Pelodiscus_sinensis	Animal	FEDE18	2	6	0	0	2	5	13	6	0	3	0	0	4	2	55	142
EP00078_Anolis_carolinensis	Animal	FEDE18	3	9	0	0	1	4	9	5	0	5	0	0	3	1	63	124
EP00079_Xenopus_tropicalis	Animal	FEDE18	4	15	0	0	2	5	10	4	0	5	0	0	3	1	52	144
EP00064_Thunnus_orientalis	Animal	FEDE18	1	11	0	0	1	3	5	4	0	2	0	0	2	2	45	114
EP00067_Danio_rerio	Animal	FEDE18	1	10	0	0	2	6	8	7	0	13	0	0	5	3	78	199
EP00061_Rhincodon_typus	Animal																7	5
EP00058_Branchiostoma_floridae	Animal	FEDE18	2	14	0	0	2	2	9	2	13	6	0	0	0	2	33	231
EP00059_Ciona_intestinalis	Animal	FEDE18	1	10	0	0	1	4	2	4	16	3	0	0	1	0	28	266
EP00057_Strongylocentrotus_purpuratus	Animal	FEDE18	3	17	0	0	1	6	8	2	9	2	0	0	2	1	40	333
EP00081_Caenorhabditis_elegans	Animal	FEDE18	4	15	0	0	2	7	0	0	1	2	0	0	0	0	37	188
EP00090_Calanus_glacialis	Animal	FEDE18	8	21	0	0	1	10	4	0	2	8	0	1	1	0	54	204
EP00096_Caligus_rogercresseyi	Animal	FEDE18	2	6	0	0	0	2	0	0	0	5	0	0	1	0	32	69
EP00099_Drosophila_melanogaster	Animal	FEDE18	3	8	0	0	0	9	0	0	7	6	0	0	3	0	57	176
EP00103_Capitella_teleta	Animal	FEDE18	1	19	0	0	4	4	8	0	5	4	0	0	1	0	37	222
EP00106_Octopus_bimaculoides	Animal	FEDE18	4	12	0	0	1	2	6	4	7	7	0	0	2	1	35	205
EP00107_Lottia_gigantea	Animal	FEDE18	2	11	0	1	1	2	5	4	6	5	0	0	2	1	30	203
EP00110_Nematostella_vectensis	Animal	FEDE18	1	7	0	0	1	1	3	0	0	8	0	0	0	0	45	204
EP00111_Clytia_hemisphaerica	Animal	FEDE18	3	6	0	0	2	6	5	0	6	3	0	0	0	0	35	193
EP00114_Trichoplax_sp_H2	Animal	FEDE18	2	7	0	0	1	4	1	0	0	2	0	0	1	0	31	109
EP00115_Mnemiopsis_leidyi	Animal	FEDE18	1	9	0	0	3	2	0	0	4	0	2	0	0	0	28	140
EP00116_Pleurobrachia_bachei	Animal	FEDE18	2	5	0	0	1	1	0	0	1	0	2	0	0	0	17	82
EP00117_Sycon_ciliatum	Animal	FEDE18	3	8	0	0	1	4	3	0	0	3	0	0	0	0	39	199
EP00118_Oscarella_pearsei	Animal	FEDE18	5	10	0	0	1	5	2	0	0	2	0	0	0	0	35	104
EP00119_Amphimedon_queenslandica	Animal	FEDE18	3	13	0	0	2	1	5	0	17	2	1	0	0	0	37	129
EP00040_Diaphanoeca_grandis	Choano	3333FF	2	9	0	0	2	6	3	0	4	0	1	0	0	0	52	97
EP00042_Codosiga_hollandica	Choano	3333FF	2	7	0	0	1	6	6	1	0	2	5	0	0	0	61	113
EP00044_Salpingoeca_rosetta	Choano	3333FF	2	9	0	0	1	3	2	1	2	0	1	0	0	0	35	38
EP00046_Monosiga_brevicollis	Choano	3333FF	2	6	0	0	1	3	2	1	3	0	1	0	0	0	29	38
EP00050_Salpingoeca_kvevrii	Choano	3333FF	2	7	0	0	1	1	4	1	1	0	1	0	0	0	38	60
EP00054_Salpingoeca_dolichothecata	Choano	3333FF	1	9	0	0	2	3	3	0	1	1	0	0	0	0	35	73
EP00035_Acanthoeca_spectabilis	Choano	3333FF	2	9	0	0	2	5	10	0	2	1	2	0	0	0	59	112
EP00036_Acanthoecidae_sp_10tr	Choano	3333FF	2	8	0	0	2	4	4	0	1	1	1	0	0	0	28	66
EP00037_Helgoeca_nana	Choano	3333FF	2	7	0	0	2	5	11	0	1	0	2	0	0	0	60	108
EP00038_Savillea_parva	Choano	3333FF	3	8	0	0	2	3	6	0	0	0	1	0	0	0	49	84
EP00039_Didymoeca_costata	Choano	3333FF	1	8	0	0	2	1	5	1	3	0	1	0	0	0	49	100
EP00041_Stephanoeca_diplocostata	Choano	3333FF	1	8	0	0	1	6	7	0	0	0	1	0	0	0	64	119
EP00043_Microstomoeca_roanoka	Choano	3333FF	3	8	0	0	1	1	3	1	2	4	2	0	0	0	39	47
EP00045_Choanoeca_perplexa	Choano	3333FF	2	9	0	0	2	4	2	1	2	0	1	0	0	0	47	56
EP00047_Mylnosiga_fluctuans	Choano	3333FF	2	7	0	0	2	1	10	0	4	0	2	0	0	0	46	70
EP00048_Salpingoeca_helianthica	Choano	3333FF	2	9	0	0	1	1	16	1	3	0	2	0	0	0	42	56
EP00049_Salpingoeca_infusionum	Choano	3333FF	1	10	0	0	1	1	5	0	0	0	1	0	0	0	44	57
EP00051_Salpingoeca_urceolata	Choano	3333FF	2	5	0	0	2	6	1	0	4	0	2	0	0	0	44	83
EP00052_Salpingoeca_macrocollata	Choano	3333FF	1	14	0	0	1	1	6	0	2	0	3	0	0	0	41	54
EP00053_Salpingoeca_punica	Choano	3333FF	2	7	0	0	1	1	5	0	2	0	1	0	0	0	35	43
EP00055_Hartaetosiga_balthica	Choano	3333FF	1	10	0	0	2	5	3	1	1	0	1	0	0	0	30	46
EP00056_Hartaetosiga_gracilis	Choano	3333FF	1	5	0	0	0	3	2	1	1	0	1	0	0	0	31	39
EP01136_Pigoraptor_vietnamica	Filasteria	5D5D5E	5	2	0	0	0	3	1	0	7	9	8	0	0	0	13	59
EP01137_Pigoraptor_chileana	Filasteria	5D5D5E	2	4	0	0	0	3	3	1	3	6	7	0	0	0	24	54
EP00120_Capsaspora_owczarzaki	Filasteria	5D5D5E	1	7	0	0	0	3	2	0	0	0	3	0	0	0	29	31
EP00123_Amoebidium_parasiticum	Teretosporea	5D5D5E	3	10	0	0	0	7	4	1	1	4	1	0	5	0	42	84
EP00124_Ichthyophonus_hoferi	Teretosporea	5D5D5E	1	4	0	0	0	0	0	0	0	0	1	0	2	0	11	14
EP01135_Chromosphaera_perkinsii	Teretosporea	5D5D5E	3	17	0	0	0	1	2	0	1	1	0	0	0	0	40	120
EP00122_Pirum_gemmata	Teretosporea	5D5D5E	1	6	0	0	0	3	2	0	4	0	0	0	0	0	5	16
EP00125_Sphaeroforma_arctica	Teretosporea	5D5D5E	5	9	1	0	0	1	6	0	5	2	0	0	1	0	36	45
EP00126_Sphaerothecum_destruens	Teretosporea	5D5D5E	2	10	0	0	0	1	0	0	0	1	0	0	0	0	44	39
EP00127_Corallochytrium_limacisporum	Teretosporea	5D5D5E	5	5	0	0	1	3	6	0	0	1	3	0	0	0	34	61
EP00128_Syssomonas_multiformis	Teretosporea	5D5D5E	2	6	0	0	0	3	3	0	2	0	2	0	0	0	56	39
EP00121_Abeoforma_whisleri	Teretosporea	5D5D5E	1	5	0	0	0	1	2	0	2	0	0	0	1	0	5	21
EP01134_Creolimax_fragrantissima	Teretosporea	5D5D5E	3	5	0	0	1	1	5	1	2	0	0	0	1	0	40	52
EP00160_Parvularia_atlantis	Holomycota	80817F	0	5	0	0	0	2	1	0	0	6	1	0	0	0	39	41
EP00159_Fonticula_alba	Holomycota	80817F	0	0	0	0	0	0	1	0	0	0	0	0	0	0	20	13
EP00129_Allomyces_macrogynus	Fungi	80817F	0	9	2	0	1	2	15	4	4	2	2	0	0	0	63	108
EP00130_Batrachochytrium_dendrobatidis	Fungi	80817F	1	4	2	0	0	3	5	0	4	0	2	0	0	0	30	27
EP00157_Rozella_allomycis	Fungi	80817F	1	3	0	0	0	1	1	0	0	0	1	0	0	0	22	16
EP00134_Neurospora_crassa	Fungi	80817F	2	5	1	0	1	2	10	0	11	0	1	0	0	0	33	151
EP00135_Aspergillus_nidulans	Fungi	80817F	1	6	0	0	1	1	9	0	8	0	2	0	0	0	31	324
EP00141_Yarrowia_lipolytica	Fungi	80817F	2	7	3	0	0	1	15	0	3	0	1	0	0	0	35	151
EP00144_Saccharomyces_cerevisiae	Fungi	80817F	3	5	2	1	0	0	9	0	3	0	1	0	0	0	32	76
EP00145_Schizosaccharomyces_pombe	Fungi	80817F	1	3	1	1	0	0	2	0	1	0	1	0	0	0	24	64
EP00149_Cryptococcus_neoformans	Fungi	80817F	1	4	3	0	1	2	8	0	5	0	1	0	0	0	32	189
EP00150_Ustilago_maydis	Fungi	80817F	2	2	1	0	1	2	6	0	5	0	1	0	0	0	26	95
EP00151_Rhizophagus_irregularis	Fungi	80817F	4	5	2	0	0	4	5	0	11	0	3	0	0	0	32	58
EP00152_Rhizopus_delemar	Fungi	80817F	2	9	1	0	0	0	2	1	5	2	2	0	0	0	49	130
EP00154_Conidiobolus_coronatus	Fungi	80817F	1	5	0	0	0	6	2	0	1	2	0	0	0	0	32	118
EP00158_Paraphelidium_tribonemae	Fungi	80817F	2	8	3	0	0	1	3	0	0	2	5	0	0	0	56	28
EP00139_Candida_albicans	Fungi	80817F	4	3	4	0	1	0	17	0	5	0	1	0	0	0	30	95
EP00146_Coprinopsis_cinerea	Fungi	80817F	1	3	0	0	1	3	9	0	17	0	1	0	0	0	32	121
EP00147_Laccaria_bicolor	Fungi	80817F	1	4	0	0	1	5	7	0	11	0	1	0	0	0	35	101
EP00030_Apusomonadida_sp_AF-17	Apusomonada	C0C1C1	0	3	0	0	0	1	1	0	0	1	1	0	0	0	35	19
EP00031_Thecamonas_trahens	Apusomonada	C0C1C1	0	5	0	0	0	0	6	0	1	1	1	0	0	0	36	42
EP01086_Lenisia_limosa	Breviata	C0C1C1	0	2	0	0	1	0	0	0	0	5	0	0	0	0	13	14
EP00033_Pygsuia_biforma	Breviata	C0C1C1	1	3	0	0	0	0	1	0	0	1	1	0	0	0	18	18
EP00005_Dracoamoeba_jomungandri	Amoebae	C0C1C1	3	9	0	0	1	1	2	1	7	2	2	0	0	0	34	33
EP00006_Acanthamoeba_castellanii	Amoebae	C0C1C1	1	13	0	0	3	5	2	1	2	1	2	0	0	0	66	64
EP00015_Entamoeba_histolytica	Amoebae	C0C1C1	0	4	0	0	0	0	1	0	0	1	0	0	0	0	2	27
EP00023_Dictyostelium_discoideum	Amoebae	C0C1C1	2	5	0	0	2	3	2	0	0	1	3	0	0	0	33	56
EP00027_Filamoeba_sp_ATCC50430	Amoebae	C0C1C1	2	9	0	0	0	2	5	6	1	2	3	0	0	0	44	47
EP00029_Vermamoeba_vermiformis	Amoebae	C0C1C1	1	13	0	0	1	3	5	1	1	4	2	0	0	0	39	44
EP00727_Mastigamoeba_balamuthi	Amoebae	C0C1C1	0	12	0	0	0	1	1	0	0	3	0	0	0	0	2	86
EP01124_Arcella_intermedia	Amoebae	C0C1C1	2	6	0	0	3	3	4	0	10	0	1	0	0	0	62	81
EP01126_Amoeba_proteus	Amoebae	C0C1C1	1	6	0	0	2	10	3	0	5	6	8	0	0	0	79	92
EP00002_Diphylleia_rotans	CRuMs	000000	3	17	0	0	1	5	1	0	0	1	0	0	0	0	41	81
EP00003_Mantamonas_plastica	CRuMs	000000	0	9	0	0	0	2	6	0	1	3	2	0	0	0	12	40
EP00004_Rigifila_ramosa	CRuMs	000000	1	8	0	0	0	5	2	3	12	2	3	0	0	0	37	53
EP00333_Tetrahymena_thermophila	Aveolata	C09F89	3	10	0	0	0	0	9	0	0	0	3	0	0	0	50	157
EP00334_Paramecium_tetraurelia	Aveolata	C09F89	0	7	0	0	0	0	0	0	0	1	2	0	0	0	88	157
EP00347_Sterkiella_histriomuscorum	Aveolata	C09F89	1	5	0	0	1	0	0	0	0	1	0	0	0	0	46	158
EP00357_Protocruzia_adherens	Aveolata	C09F89	2	10	0	0	0	2	2	0	0	0	4	0	0	0	30	151
EP00365_Plasmodium_falciparum	Aveolata	C09F89	1	2	0	0	0	0	0	0	0	0	1	0	0	0	9	13
EP00375_Theileria_parva	Aveolata	C09F89	0	2	0	0	0	0	0	0	0	0	1	0	0	0	8	21
EP00379_Toxoplasma_gondii	Aveolata	C09F89	0	2	0	0	0	0	0	0	0	0	1	0	0	0	8	26
EP00381_Gregarina_niphandrodes	Aveolata	C09F89	0	2	0	0	0	0	0	0	0	0	1	0	0	0	0	23
EP00384_Cryptosporidium_muris	Aveolata	C09F89	0	2	0	0	0	0	0	0	0	0	1	0	0	0	13	15
EP00989_Cryptosporidium_parvum	Aveolata	C09F89	0	2	0	0	0	0	0	0	0	0	1	0	0	0	9	16
EP00390_Vitrella_brassicaformis	Aveolata	C09F89	1	15	0	0	2	3	3	0	1	0	0	0	0	0	41	109
EP00397_Hematodinium_sp_SG-2012	Aveolata	C09F89	4	23	0	0	1	7	15	0	3	2	4	0	0	0	57	118
EP00439_Symbiodinium_sp_Y106	Aveolata	C09F89	1	8	2	0	1	4	10	0	2	2	0	1	0	0	48	271
EP00451_Oxyrrhis_marina	Aveolata	C09F89	3	13	0	0	2	2	1	0	2	0	4	0	0	0	43	137
EP00454_Perkinsus_marinus	Aveolata	C09F89	3	15	0	0	1	1	1	0	0	0	3	0	0	0	41	119
EP00742_Colponemidia_sp_Colp-10	Aveolata	C09F89	1	9	0	0	2	0	10	0	1	4	5	0	0	0	60	110
EP00743_Colponemidia_sp_Colp-15	Aveolata	C09F89	1	7	0	0	1	0	7	0	1	4	3	0	0	0	48	87
EP00744_Colponema_vietnamica	Aveolata	C09F89	2	7	0	0	1	3	6	0	1	4	4	0	0	0	54	75
EP00820_Chromera_velia	Aveolata	C09F89	3	8	0	0	1	7	5	2	11	0	2	0	0	0	32	71
EP00530_Phaeodactylum_tricornutum	Stramenopile	B4AB6B	0	9	0	0	1	5	1	0	0	1	4	3	0	0	60	69
EP01082_Thalassiosira_pseudonana	Stramenopile	B4AB6B	2	6	2	0	0	5	3	0	0	0	2	0	0	0	50	66
EP00503_Blastocystis_sp_subtype4-isolateWR1	Stramenopile	B4AB6B	0	6	0	0	0	0	0	0	0	0	0	0	0	0	22	37
EP00609_Ectocarpus_siliculosus	Stramenopile	B4AB6B	1	9	0	0	0	3	7	1	1	0	2	1	0	0	44	60
EP00625_Aureococcus_anophagefferens	Stramenopile	B4AB6B	2	3	0	0	0	0	1	0	2	0	2	0	0	0	47	50
EP00638_Chattonella_subsalsa	Stramenopile	B4AB6B	1	10	1	0	0	1	7	0	0	0	2	0	0	0	64	112
EP00643_Hyaloperonospora_arabidopsidis	Stramenopile	B4AB6B	2	10	0	0	0	0	5	0	2	0	0	0	0	0	30	39
EP01138_Halocafeteria_seosinensis	Stramenopile	B4AB6B	0	5	0	0	1	2	1	0	0	0	4	0	0	0	41	40
EP00749_Cafeteria_burkhardae	Stramenopile	B4AB6B	1	8	0	0	1	4	3	1	1	0	3	0	0	0	34	37
EP00499_Haloplacidia_sp_CaronLabIsolate	Stramenopile	B4AB6B	1	2	0	0	0	2	1	0	1	0	2	0	0	0	22	40
EP00500_Bicosoecida_sp_ms1	Stramenopile	B4AB6B	1	1	0	0	1	2	2	1	2	0	1	0	0	0	25	27
EP00645_Phytophthora_infestans	Stramenopile	B4AB6B	5	18	0	0	1	1	11	0	6	0	1	0	0	0	43	104
EP00648_Phytopythium_vexans	Stramenopile	B4AB6B	2	10	0	0	2	3	15	0	4	0	1	0	0	0	39	91
EP00649_Plasmopara_halstedii	Stramenopile	B4AB6B	1	9	0	0	1	3	9	0	5	0	1	0	0	0	28	46
EP00654_Saprolegnia_diclina	Stramenopile	B4AB6B	4	20	0	0	3	3	23	0	5	0	2	0	0	0	59	152
EP00511_Aplanochytrium_stocchinoi	Stramenopile	B4AB6B	0	9	1	0	0	2	7	0	1	0	2	0	0	0	42	40
EP00513_Hondaea_fermentalgiana	Stramenopile	B4AB6B	0	10	1	0	1	2	4	0	1	0	2	0	0	0	55	63
EP00938_MAST-03A_sp_MAST-3A-sp1	Stramenopile	B4AB6B	1	6	0	0	0	3	2	0	2	0	3	1	0	0	39	49
EP00942_MAST-04A_sp_MAST-4A-sp1	Stramenopile	B4AB6B	2	4	0	0	1	2	3	2	5	1	2	0	0	0	55	120
EP00944_MAST-04C_sp_MAST-4C-sp1	Stramenopile	B4AB6B	1	5	0	0	1	3	2	0	5	1	3	0	0	0	50	92
EP00455_Lapot_gusevi	Rhizaria	897247	1	7	0	0	2	6	5	0	0	1	3	0	0	0	80	77
EP00457_Paulinella_chromatophora	Rhizaria	897247	1	9	0	0	1	4	10	11	14	2	5	3	0	0	51	72
EP00808_Paulinella_micropora	Rhizaria	897247	1	4	0	0	0	1	6	5	4	1	2	1	0	0	41	62
EP00462_Mataza_sp_D1	Rhizaria	897247	1	7	0	0	2	3	10	0	4	0	3	0	0	0	37	67
EP00466_Bigelowiella_natans	Rhizaria	897247	3	6	0	0	1	5	7	0	1	0	4	2	0	0	65	98
EP01083_Nonionella_stella	Rhizaria	897247	5	42	1	0	4	18	13	24	48	10	14	1	0	0	182	409
EP00473_Plasmodiophora_brassicae	Rhizaria	897247	2	15	0	0	0	1	5	0	6	2	1	0	0	0	32	48
EP00475_Leptophrys_vorax	Rhizaria	897247	4	19	0	0	1	18	21	2	46	7	6	0	0	0	58	127
EP00480_Reticulomyxa_filosa	Rhizaria	897247	0	12	0	0	0	2	3	0	0	0	3	0	0	0	32	37
EP00823_Brevimastigomonas_motovehiculus	Rhizaria	897247	0	1	0	0	0	0	0	0	0	2	0	0	0	0	28	16
EP00656_Telonema_subtile	Telonema	897247	5	15	0	0	1	14	11	0	7	2	1	0	0	0	66	140
EP00658_Telonema_sp_P-2	Telonema	897247	3	12	0	0	3	10	12	0	5	3	10	0	0	0	86	134
EP00254_Amborella_trichopoda	Chlorophyta	33B845	5	14	0	0	4	11	9	0	25	0	5	0	1	0	53	158
EP00258_Populus_trichocarpa	Chlorophyta	33B845	9	17	0	0	4	28	22	0	75	0	8	0	0	0	104	264
EP00260_Arabidopsis_thaliana	Chlorophyta	33B845	6	24	0	0	4	16	25	0	44	0	6	0	0	0	71	237
EP00269_Selaginella_moellendorffii	Chlorophyta	33B845	7	15	0	0	7	17	28	0	25	0	6	0	0	0	77	215
EP00248_Marchantia_polymorpha	Chlorophyta	33B845	5	8	8	0	3	7	18	0	17	0	3	0	1	0	43	100
EP00245_Coleochaete_scutata	Chlorophyta	33B845	1	5	1	0	0	3	1	0	2	1	0	0	1	0	25	9
EP00247_Physcomitrium_patens	Chlorophyta	33B845	6	9	2	0	10	13	10	0	15	2	5	0	0	0	83	125
EP00895_Klebsormidium_nitens	Chlorophyta	33B845	3	5	3	0	2	7	7	1	5	1	2	0	0	0	35	53
EP00198_Chlamydomonas_reinhardtii	Chlorophyta	33B845	2	10	1	0	1	3	2	2	1	0	2	2	0	0	39	46
EP00202_Volvox_carteri	Chlorophyta	33B845	2	5	1	0	0	3	1	3	0	0	2	3	0	0	31	33
EP00203_Chlorella_variabilis	Chlorophyta	33B845	1	5	1	1	2	1	1	1	3	1	2	2	1	0	28	46
EP00958_Prasinococcus_capsulatus	Chlorophyta	33B845	1	3	0	0	0	2	0	0	0	0	1	0	0	0	19	16
EP00232_Nephroselmis_pyriformis	Chlorophyta	33B845	1	5	1	0	1	1	2	0	1	1	1	1	0	0	34	32
EP00793_Prasinoderma_coloniale	Chlorophyta	33B845	1	4	0	0	0	2	1	0	0	3	2	0	0	0	42	37
EP00224_Ostreococcus_tauri	Chlorophyta	33B845	1	5	0	0	0	4	1	0	1	1	1	0	0	0	32	41
EP00231_Micromonas_pusilla	Chlorophyta	33B845	1	6	0	0	0	3	2	0	0	1	1	0	0	0	35	38
EP00276_Gloeochaete_wittrockiana	Glaucophyta	33B845	2	8	2	0	1	1	6	3	4	4	3	0	0	0	45	63
EP00741_Cyanophora_paradoxa	Glaucophyta	33B845	3	8	4	0	0	2	8	0	1	1	4	0	0	0	41	73
EP00167_Galdieria_sulphuraria	Rhodophyta	F63A81	4	3	0	0	1	2	1	1	1	0	2	0	0	0	33	83
EP00168_Porphyra_purpurea	Rhodophyta	F63A81	1	12	2	0	0	0	5	2	1	4	1	0	0	0	29	16
EP00176_Chondrus_crispus	Rhodophyta	F63A81	2	3	0	0	0	0	3	0	1	0	0	1	0	0	23	21
EP00872_Gracilariopsis_chorda	Rhodophyta	F63A81	2	5	1	0	0	1	6	1	1	0	0	0	0	0	31	35
EP00177_Eucheuma_denticulatum	Rhodophyta	F63A81	2	3	1	0	0	0	1	2	1	0	0	0	0	0	29	29
EP00179_Madagascaria_erythrocladioides	Rhodophyta	F63A81	1	5	1	0	0	4	4	1	5	0	1	1	0	0	37	26
EP00184_Porphyridium_aerugineum	Rhodophyta	F63A81	1	5	1	0	0	0	0	0	0	0	1	0	0	0	14	15
EP00189_Rhodosorus_marinus	Rhodophyta	F63A81	4	10	0	0	0	1	5	0	1	0	1	2	0	0	37	33
EP00190_Bangiopsis_sp_CCMP1999	Rhodophyta	F63A81	2	6	1	0	0	1	2	0	1	0	1	1	0	0	30	23
EP00165_Cyanidioschyzon_merolae	Rhodophyta	F63A81	3	4	3	0	1	1	2	0	0	0	1	0	0	0	23	17
EP00735_Rhodelphis_limneticus	Rhodophyta	F63A81	0	5	0	0	0	1	1	0	3	1	0	0	0	0	22	23
EP00736_Rhodelphis_marinus	Rhodophyta	F63A81	2	8	0	0	0	2	2	1	5	2	1	0	0	0	28	34
EP00277_Geminigera_cryophila	Cryptista	E77464	2	11	1	0	0	1	4	0	2	3	1	5	0	0	79	58
EP00279_Guillardia_theta	Cryptista	E77464	4	17	2	0	3	4	1	0	2	1	0	1	0	0	76	68
EP00290_Baffinella_frigidus	Cryptista	E77464	1	13	3	0	2	3	1	0	0	1	0	1	0	0	79	78
EP00291_Cryptomonas_curvata	Cryptista	E77464	0	8	2	0	0	3	0	4	1	1	0	0	0	0	22	26
EP00294_Goniomonas_avonlea	Cryptista	E77464	0	7	0	0	0	0	2	3	6	1	3	0	0	0	15	45
EP00295_Goniomonas_pacifica	Cryptista	E77464	1	10	0	0	0	7	8	1	2	3	5	0	0	0	37	105
EP00297_Palpitomonas_bilix	Cryptista	E77464	4	12	0	0	1	3	2	0	0	2	3	0	0	0	39	48
EP00302_Diacronema_sp_CCMP2436	Haptista	6BCEAB	3	5	0	0	4	1	0	0	2	0	3	0	0	0	75	117
EP00314_Emiliania_huxleyi	Haptista	6BCEAB	4	12	0	0	2	8	10	0	8	0	1	4	0	0	110	163
EP00315_Gephyrocapsa_oceanica	Haptista	6BCEAB	7	13	0	0	2	4	3	0	2	0	3	3	0	0	95	160
EP00320_Phaeocystis_rex	Haptista	6BCEAB	1	3	0	0	0	1	0	0	1	1	2	1	0	0	23	7
EP00323_Chrysochromulina_tobinii	Haptista	6BCEAB	2	7	0	0	2	2	1	2	0	0	1	1	0	0	46	69
EP00327_Prymnesium_parvum	Haptista	6BCEAB	5	9	0	0	3	7	1	0	6	0	3	4	0	0	71	155
EP00298_Acanthocystis_sp_HF-20	Haptista	6BCEAB	2	6	0	0	0	6	1	0	3	1	3	0	0	0	31	89
EP00299_Pterocystis_sp_00344	Haptista	6BCEAB	1	10	0	0	1	3	2	0	1	0	1	0	0	0	48	90
EP00300_Choanocystis_sp_HF-7	Haptista	6BCEAB	3	12	0	1	0	5	11	2	3	8	5	0	0	0	64	149
EP00301_Raphidiophrys_heterophryoidea	Haptista	6BCEAB	2	14	0	0	1	6	4	2	12	0	1	0	0	0	53	127
EP00164_Ancoracysta_twista		000000	2	7	0	0	0	3	4	0	3	3	2	0	0	0	38	92
EP00754_Rhynchopus_humris	Discoba	A69CDE	4	7	0	0	2	2	7	0	1	0	4	2	0	0	54	75
EP00755_Sulcionema_specki	Discoba	A69CDE	3	5	0	0	2	3	4	0	5	0	7	0	0	0	57	81
EP00756_Hemistasia_phaeocysticola	Discoba	A69CDE	3	13	0	0	3	9	14	0	14	1	8	0	0	0	77	144
EP00667_Euglena_gracilis	Discoba	A69CDE	4	12	0	0	1	5	10	1	2	0	3	0	0	0	75	122
EP00668_Euglena_longa	Discoba	A69CDE	3	7	0	0	0	3	6	0	1	0	4	0	0	0	75	95
EP01012_Entosiphon_sulcatum	Discoba	A69CDE	4	9	1	0	0	2	6	1	2	28	6	0	0	0	45	84
EP00671_Bodo_saltans	Discoba	A69CDE	0	7	0	0	1	1	8	0	0	0	3	0	0	0	35	48
EP00672_Neobodo_designis	Discoba	A69CDE	0	4	0	0	1	2	3	0	1	0	1	0	0	0	35	36
EP00674_Leishmania_major	Discoba	A69CDE	0	5	0	0	0	1	0	0	1	0	2	0	0	0	30	28
EP00681_Trypanosoma_brucei	Discoba	A69CDE	0	5	0	0	0	1	1	0	1	0	2	0	0	0	27	26
EP00682_Trypanosoma_cruzi	Discoba	A69CDE	0	9	0	0	0	2	2	0	2	0	3	0	0	0	47	55
EP00686_Naegleria_gruberi	Discoba	A69CDE	0	10	0	0	1	1	10	2	3	2	0	0	0	0	44	44
EP00818_Percolomonas_sp_WS	Discoba	A69CDE	1	1	0	0	1	0	1	0	2	0	2	0	0	0	25	25
EP01080_Neovahlkampfia_damariscottae	Discoba	A69CDE	1	5	0	0	1	4	4	0	0	1	2	0	0	0	44	48
EP00761_Pharyngomonas_kirbyi	Discoba	A69CDE	1	5	0	0	1	1	3	0	0	1	2	0	0	0	41	38
EP01028_Stygiella_incarcerata	Discoba	A69CDE	0	2	0	0	0	1	1	0	0	5	0	0	0	0	3	39
EP00762_Andalucia_godoyi	Discoba	A69CDE	1	8	0	0	1	1	6	0	2	2	1	0	0	0	34	33
EP00770_Monocercomonoides_exilis	Metamonada	D684CA	0	1	0	0	0	0	1	0	0	2	0	0	0	0	0	22
EP00708_Paratrimastix_pyriformis	Metamonada	D684CA	0	1	0	0	0	0	1	0	0	1	0	0	0	0	2	14
EP00771_Trimastix_marina	Metamonada	D684CA	0	2	0	0	0	0	0	0	0	1	0	0	0	0	2	16
EP01155_Anaeramoeba_flamelloides	Metamonada	D684CA	1	6	0	0	0	0	1	0	0	11	0	0	0	0	14	25
EP01156_Anaeramoeba_ignava	Metamonada	D684CA	0	7	0	0	1	0	0	0	0	19	0	0	0	0	6	15
EP00705_Trichomonas_vaginalis	Metamonada	D684CA	0	10	0	0	0	0	0	0	0	6	0	0	0	0	6	71
EP00706_Tritrichomonas_foetus	Metamonada	D684CA	0	8	0	0	0	0	0	0	0	4	0	0	0	0	6	82
EP00701_Giardia_intestinalis	Metamonada	D684CA	0	2	0	0	0	0	0	0	0	0	0	0	0	0	0	13
EP00704_Kipferlia_bialata	Metamonada	D684CA	0	3	0	0	1	0	1	0	0	2	0	0	0	0	3	52
EP00768_Dysnectes_brevis	Metamonada	D684CA	0	2	0	0	1	0	0	0	0	2	0	0	0	0	4	39
EP01146_Carpediemonas_membranifera	Metamonada	D684CA	0	4	0	0	1	0	0	0	0	2	0	0	0	0	6	21
EP00792_Barthelona_sp_PAP020	Metamonada	D684CA	0	4	1	0	0	0	0	0	0	3	0	0	0	0	0	18
EP00698_Gefionella_okellyi	Malawimonadida	000000	1	4	0	0	1	2	3	0	4	1	2	0	0	0	48	95
EP00161_Ancyromonas_sigmoides	Ancyromonadida	000000	0	1	0	0	1	3	4	3	2	0	1	0	0	0	14	15
EP00162_Nutomonas_longa	Ancyromonadida	000000	1	4	0	0	0	0	3	0	1	0	1	0	0	0	17	27
EP00163_Fabomonas_tropica	Ancyromonadida	000000	2	2	1	0	0	0	3	1	2	6	2	0	0	0	23	46
EP00696_Hemimastix_kukwesjijk	Hemimastigophora	000000	3	2	0	0	0	0	0	0	0	1	0	0	0	0	23	19
EP00697_Spironema_sp_BW2	Hemimastigophora	000000	1	2	0	0	0	2	2	0	0	2	3	0	0	0	28	33

### Sheet: unique_filtered_hits
Species	Clade	Color	DMT1	zinc transporter	iron p hi	iron p lo	ferroportin	Ctochrome b561	cytochrome b245	hephaestin	iron oxidase	ferritin	vacuolar iron transport	phytotransferrin	transferrin	TFr	mitoferrin	major facilitator
EP00074_Homo_sapiens	Animal	FEDE18	9	51	0	0	1	10	27	12	15	5	0	0	8	23	165	391
EP00071_Canis_lupus	Animal	FEDE18	2	27	0	0	2	6	16	6	7	5	0	0	5	12	120	209
EP00072_Mus_musculus	Animal	FEDE18	3	32	0	0	1	10	19	12	12	11	0	0	5	10	115	247
EP00073_Rattus_norvegicus	Animal	FEDE18	4	25	0	0	1	6	12	5	5	12	0	0	4	12	87	214
EP00070_Physeter_catodon	Animal	FEDE18	4	23	0	0	1	7	16	9	9	4	1	0	10	10	102	193
EP00069_Balaena_mysticetus	Animal	FEDE18	2	13	0	0	1	5	8	6	5	47	0	0	5	6	61	111
EP00076_Gallus_gallus	Animal	FEDE18	6	19	0	0	2	7	20	7	7	2	0	0	4	7	80	162
EP00077_Pelodiscus_sinensis	Animal	FEDE18	2	13	0	0	2	9	15	6	7	5	0	0	4	10	67	156
EP00078_Anolis_carolinensis	Animal	FEDE18	3	16	0	0	1	5	11	9	6	6	0	0	3	9	67	142
EP00079_Xenopus_tropicalis	Animal	FEDE18	4	22	0	0	3	9	13	4	4	5	0	0	3	10	63	166
EP00064_Thunnus_orientalis	Animal	FEDE18	3	16	0	0	2	5	10	4	3	3	0	0	4	11	68	169
EP00067_Danio_rerio	Animal	FEDE18	1	17	0	0	2	7	11	7	7	13	0	0	6	7	95	218
EP00061_Rhincodon_typus	Animal	FEDE18	0	4	0	0	0	0	0	2	0	9	0	0	1	2	25	29
EP00058_Branchiostoma_floridae	Animal	FEDE18	2	23	0	0	2	2	11	18	22	10	0	0	2	13	37	296
EP00059_Ciona_intestinalis	Animal	FEDE18	1	14	0	0	1	5	10	13	21	4	0	0	3	7	34	292
EP00057_Strongylocentrotus_purpuratus	Animal	FEDE18	3	23	0	0	1	7	13	11	14	2	0	0	3	25	51	410
EP00081_Caenorhabditis_elegans	Animal	FEDE18	4	18	0	0	2	8	2	2	2	2	0	0	0	4	44	212
EP00090_Calanus_glacialis	Animal	FEDE18	15	35	0	0	2	14	11	4	4	9	0	2	1	10	74	369
EP00096_Caligus_rogercresseyi	Animal	FEDE18	4	7	0	0	1	6	3	0	0	5	0	0	1	4	37	104
EP00099_Drosophila_melanogaster	Animal	FEDE18	3	12	0	0	0	11	3	8	8	6	0	0	3	2	67	203
EP00103_Capitella_teleta	Animal	FEDE18	1	21	0	0	5	9	11	3	9	4	0	0	1	7	43	255
EP00106_Octopus_bimaculoides	Animal	FEDE18	4	15	0	0	1	4	8	11	12	7	0	0	5	4	38	241
EP00107_Lottia_gigantea	Animal	FEDE18	2	17	0	1	1	7	8	14	13	5	0	0	2	5	33	228
EP00110_Nematostella_vectensis	Animal	FEDE18	1	17	0	0	1	4	3	1	4	9	0	0	1	17	53	268
EP00111_Clytia_hemisphaerica	Animal	FEDE18	4	8	0	0	2	7	5	6	6	3	0	0	0	8	37	250
EP00114_Trichoplax_sp_H2	Animal	FEDE18	2	9	0	0	1	5	2	0	0	2	0	0	1	3	34	134
EP00115_Mnemiopsis_leidyi	Animal	FEDE18	2	12	0	0	4	3	1	4	5	0	2	0	1	6	36	171
EP00116_Pleurobrachia_bachei	Animal	FEDE18	2	11	0	0	5	5	1	2	2	0	3	0	1	2	34	142
EP00117_Sycon_ciliatum	Animal	FEDE18	3	8	0	0	1	20	7	0	0	3	0	0	0	3	49	243
EP00118_Oscarella_pearsei	Animal	FEDE18	9	10	0	0	1	7	4	0	0	2	0	0	0	3	47	175
EP00119_Amphimedon_queenslandica	Animal	FEDE18	3	16	0	0	2	4	6	22	24	2	1	0	0	7	39	157
EP00040_Diaphanoeca_grandis	Choano	3333FF	2	10	0	0	4	9	4	6	9	0	1	0	0	4	62	122
EP00042_Codosiga_hollandica	Choano	3333FF	2	10	0	0	1	7	9	1	1	3	5	0	0	2	91	211
EP00044_Salpingoeca_rosetta	Choano	3333FF	2	18	0	0	1	5	3	3	5	0	2	0	0	2	39	50
EP00046_Monosiga_brevicollis	Choano	3333FF	2	10	0	0	1	4	2	2	4	1	2	0	0	1	38	44
EP00050_Salpingoeca_kvevrii	Choano	3333FF	2	10	0	0	1	6	5	1	3	0	1	0	0	1	49	73
EP00054_Salpingoeca_dolichothecata	Choano	3333FF	1	12	0	0	2	4	4	2	2	4	1	0	0	3	65	101
EP00035_Acanthoeca_spectabilis	Choano	3333FF	5	11	0	0	2	9	13	2	4	1	2	0	0	4	70	128
EP00036_Acanthoecidae_sp_10tr	Choano	3333FF	2	10	0	0	3	10	8	1	1	2	1	0	0	4	42	107
EP00037_Helgoeca_nana	Choano	3333FF	2	10	0	0	2	8	13	3	3	0	5	0	0	4	78	122
EP00038_Savillea_parva	Choano	3333FF	4	10	0	0	2	5	9	0	0	2	1	0	0	4	61	122
EP00039_Didymoeca_costata	Choano	3333FF	1	12	0	0	2	6	5	2	6	0	1	0	0	3	69	106
EP00041_Stephanoeca_diplocostata	Choano	3333FF	1	11	0	0	1	11	8	0	0	0	1	0	0	6	89	172
EP00043_Microstomoeca_roanoka	Choano	3333FF	5	13	0	0	2	2	4	3	6	5	3	0	0	1	43	63
EP00045_Choanoeca_perplexa	Choano	3333FF	2	12	0	0	2	7	6	2	4	0	1	0	0	2	57	66
EP00047_Mylnosiga_fluctuans	Choano	3333FF	3	10	0	0	3	2	16	2	6	0	2	0	0	4	53	76
EP00048_Salpingoeca_helianthica	Choano	3333FF	3	10	0	0	1	2	23	4	5	0	2	0	0	2	44	68
EP00049_Salpingoeca_infusionum	Choano	3333FF	1	15	0	0	1	3	7	2	3	1	1	0	0	0	49	65
EP00051_Salpingoeca_urceolata	Choano	3333FF	2	11	0	0	2	8	2	1	5	0	2	0	0	1	62	103
EP00052_Salpingoeca_macrocollata	Choano	3333FF	1	27	0	0	1	3	11	4	4	1	5	0	0	2	63	89
EP00053_Salpingoeca_punica	Choano	3333FF	3	10	0	0	1	2	6	2	3	0	4	0	0	2	52	58
EP00055_Hartaetosiga_balthica	Choano	3333FF	1	11	0	0	2	7	4	2	3	0	1	0	0	0	31	53
EP00056_Hartaetosiga_gracilis	Choano	3333FF	1	8	0	0	4	5	3	1	3	0	1	0	0	0	42	56
EP01136_Pigoraptor_vietnamica	Filasteria	5D5D5E	11	4	1	0	0	4	2	30	44	11	12	0	0	21	21	311
EP01137_Pigoraptor_chileana	Filasteria	5D5D5E	3	8	1	0	0	9	5	15	24	7	9	0	0	13	33	213
EP00120_Capsaspora_owczarzaki	Filasteria	5D5D5E	1	10	0	0	0	3	2	0	0	0	3	0	0	4	40	38
EP00123_Amoebidium_parasiticum	Teretosporea	5D5D5E	8	17	0	0	5	8	6	1	2	4	1	0	7	0	71	136
EP00124_Ichthyophonus_hoferi	Teretosporea	5D5D5E	1	5	0	0	0	0	0	0	0	0	1	0	2	0	27	19
EP01135_Chromosphaera_perkinsii	Teretosporea	5D5D5E	3	24	0	0	0	4	4	0	1	1	0	0	1	3	44	140
EP00122_Pirum_gemmata	Teretosporea	5D5D5E	3	15	0	0	0	6	4	2	11	0	1	0	0	0	24	47
EP00125_Sphaeroforma_arctica	Teretosporea	5D5D5E	6	12	1	0	0	4	8	4	6	2	0	0	3	0	54	63
EP00126_Sphaerothecum_destruens	Teretosporea	5D5D5E	4	13	0	0	0	2	0	0	0	1	0	0	0	2	75	60
EP00127_Corallochytrium_limacisporum	Teretosporea	5D5D5E	5	7	0	0	1	3	7	0	0	1	3	0	2	1	38	63
EP00128_Syssomonas_multiformis	Teretosporea	5D5D5E	2	10	0	0	0	5	5	7	8	0	2	0	0	5	69	70
EP00121_Abeoforma_whisleri	Teretosporea	5D5D5E	3	12	0	0	0	3	4	1	3	0	0	0	2	0	19	41
EP01134_Creolimax_fragrantissima	Teretosporea	5D5D5E	3	8	0	0	1	4	6	2	3	1	0	0	3	0	45	56
EP00160_Parvularia_atlantis	Holomycota	80817F	1	11	1	0	1	3	2	2	5	6	1	0	0	5	62	87
EP00159_Fonticula_alba	Holomycota	80817F	0	6	0	0	0	0	1	0	0	0	0	0	0	3	25	19
EP00129_Allomyces_macrogynus	Fungi	80817F	0	11	2	0	2	12	16	7	6	2	2	0	0	2	78	129
EP00130_Batrachochytrium_dendrobatidis	Fungi	80817F	1	4	2	0	0	4	5	3	4	0	2	0	0	1	35	33
EP00157_Rozella_allomycis	Fungi	80817F	1	3	0	0	0	1	1	0	0	0	1	0	0	0	30	22
EP00134_Neurospora_crassa	Fungi	80817F	2	9	1	0	1	3	10	11	11	0	1	0	0	3	40	163
EP00135_Aspergillus_nidulans	Fungi	80817F	1	8	0	0	1	2	10	8	8	0	2	0	0	3	38	386
EP00141_Yarrowia_lipolytica	Fungi	80817F	2	8	3	0	0	1	15	3	3	0	1	0	0	4	39	153
EP00144_Saccharomyces_cerevisiae	Fungi	80817F	3	5	2	1	0	0	9	3	3	0	1	0	0	5	35	80
EP00145_Schizosaccharomyces_pombe	Fungi	80817F	1	3	1	1	0	0	2	1	1	0	1	0	0	1	24	64
EP00149_Cryptococcus_neoformans	Fungi	80817F	1	4	3	0	1	2	9	5	5	0	1	0	0	1	38	195
EP00150_Ustilago_maydis	Fungi	80817F	2	3	1	0	1	2	7	6	6	0	1	0	0	2	39	107
EP00151_Rhizophagus_irregularis	Fungi	80817F	4	5	2	0	0	8	5	10	13	0	3	0	0	0	37	61
EP00152_Rhizopus_delemar	Fungi	80817F	4	10	1	0	0	1	4	7	7	3	2	0	0	11	65	142
EP00154_Conidiobolus_coronatus	Fungi	80817F	2	10	0	0	0	6	3	1	1	2	0	0	0	10	35	133
EP00158_Paraphelidium_tribonemae	Fungi	80817F	2	9	3	0	0	2	7	0	0	2	5	0	0	3	65	32
EP00139_Candida_albicans	Fungi	80817F	4	4	4	0	1	0	17	5	5	0	1	0	0	4	34	97
EP00146_Coprinopsis_cinerea	Fungi	80817F	1	4	0	0	1	3	9	17	17	0	1	0	0	7	37	128
EP00147_Laccaria_bicolor	Fungi	80817F	1	8	0	0	1	5	9	11	14	0	1	0	0	1	40	110
EP00030_Apusomonadida_sp_AF-17	Apusomonada	C0C1C1	0	4	0	0	0	2	2	1	1	1	1	0	0	1	49	45
EP00031_Thecamonas_trahens	Apusomonada	C0C1C1	0	9	0	0	0	6	8	1	1	1	1	0	0	6	48	54
EP01086_Lenisia_limosa	Breviata	C0C1C1	0	4	1	0	1	0	0	4	4	7	3	0	0	0	16	68
EP00033_Pygsuia_biforma	Breviata	C0C1C1	1	3	0	0	0	0	1	0	0	1	1	0	0	0	19	28
EP00005_Dracoamoeba_jomungandri	Amoebae	C0C1C1	3	15	0	0	1	1	2	7	9	2	2	0	0	6	41	40
EP00006_Acanthamoeba_castellanii	Amoebae	C0C1C1	1	16	0	0	3	7	2	1	3	1	2	0	0	6	82	70
EP00015_Entamoeba_histolytica	Amoebae	C0C1C1	0	4	0	0	0	0	1	0	0	1	0	0	0	0	2	27
EP00023_Dictyostelium_discoideum	Amoebae	C0C1C1	2	12	0	0	2	3	3	0	0	1	3	0	0	1	37	61
EP00027_Filamoeba_sp_ATCC50430	Amoebae	C0C1C1	3	14	0	0	0	5	10	16	11	2	3	0	0	9	49	67
EP00029_Vermamoeba_vermiformis	Amoebae	C0C1C1	1	14	0	0	1	6	6	1	2	4	2	0	0	6	44	57
EP00727_Mastigamoeba_balamuthi	Amoebae	C0C1C1	0	13	0	0	0	1	4	0	0	3	0	0	0	2	2	105
EP01124_Arcella_intermedia	Amoebae	C0C1C1	2	6	0	0	4	5	11	13	22	0	1	0	0	8	76	114
EP01126_Amoeba_proteus	Amoebae	C0C1C1	4	11	0	0	3	17	6	7	12	6	9	0	0	9	128	157
EP00002_Diphylleia_rotans	CRuMs	000000	5	26	0	0	2	15	1	0	0	1	0	0	0	10	53	109
EP00003_Mantamonas_plastica	CRuMs	000000	4	12	0	0	0	5	8	1	3	4	4	0	0	3	37	123
EP00004_Rigifila_ramosa	CRuMs	000000	3	11	0	0	0	11	4	13	15	2	3	0	0	11	51	81
EP00333_Tetrahymena_thermophila	Aveolata	C09F89	3	14	0	0	0	4	11	0	0	0	3	0	0	1	53	163
EP00334_Paramecium_tetraurelia	Aveolata	C09F89	0	8	0	0	0	4	0	0	0	1	2	0	0	6	100	168
EP00347_Sterkiella_histriomuscorum	Aveolata	C09F89	1	7	0	0	1	1	0	0	0	1	0	0	0	0	52	174
EP00357_Protocruzia_adherens	Aveolata	C09F89	4	14	0	0	0	2	2	0	0	0	4	0	0	0	42	203
EP00365_Plasmodium_falciparum	Aveolata	C09F89	1	3	0	0	0	0	0	0	0	0	1	0	0	0	14	18
EP00375_Theileria_parva	Aveolata	C09F89	0	2	0	0	0	0	0	0	0	0	1	0	0	0	10	22
EP00379_Toxoplasma_gondii	Aveolata	C09F89	1	4	0	0	0	0	0	0	0	0	1	0	0	0	22	42
EP00381_Gregarina_niphandrodes	Aveolata	C09F89	0	2	0	0	0	0	0	0	0	0	1	0	0	1	0	27
EP00384_Cryptosporidium_muris	Aveolata	C09F89	0	2	0	0	0	0	0	0	0	0	1	0	0	0	13	16
EP00989_Cryptosporidium_parvum	Aveolata	C09F89	0	2	0	0	0	0	0	0	0	0	1	0	0	0	9	17
EP00390_Vitrella_brassicaformis	Aveolata	C09F89	1	19	0	0	2	3	4	2	2	4	1	0	0	0	51	133
EP00397_Hematodinium_sp_SG-2012	Aveolata	C09F89	4	32	0	0	2	13	17	2	3	2	7	0	0	1	81	146
EP00439_Symbiodinium_sp_Y106	Aveolata	C09F89	11	15	3	0	1	7	22	3	8	5	1	4	0	1	129	477
EP00451_Oxyrrhis_marina	Aveolata	C09F89	5	16	0	0	2	4	1	3	7	0	6	0	0	1	59	154
EP00454_Perkinsus_marinus	Aveolata	C09F89	7	17	0	0	1	2	1	1	2	0	4	0	0	0	54	178
EP00742_Colponemidia_sp_Colp-10	Aveolata	C09F89	1	14	0	0	3	0	11	1	2	4	6	0	0	0	92	143
EP00743_Colponemidia_sp_Colp-15	Aveolata	C09F89	3	9	0	0	2	1	9	1	2	5	4	0	0	0	56	112
EP00744_Colponema_vietnamica	Aveolata	C09F89	4	12	0	1	5	3	8	2	2	4	5	0	0	2	89	151
EP00820_Chromera_velia	Aveolata	C09F89	3	15	0	0	1	7	7	11	14	0	5	0	0	1	52	109
EP00530_Phaeodactylum_tricornutum	Stramenopile	B4AB6B	0	11	0	0	1	5	2	0	1	1	5	4	0	1	63	75
EP01082_Thalassiosira_pseudonana	Stramenopile	B4AB6B	2	9	2	0	0	6	3	1	1	0	3	1	0	0	69	82
EP00503_Blastocystis_sp_subtype4-isolateWR1	Stramenopile	B4AB6B	0	6	0	0	0	0	1	0	0	0	0	0	0	0	31	43
EP00609_Ectocarpus_siliculosus	Stramenopile	B4AB6B	1	12	0	0	0	4	9	1	3	0	2	3	0	1	60	81
EP00625_Aureococcus_anophagefferens	Stramenopile	B4AB6B	3	4	1	0	1	4	2	2	4	0	3	3	0	1	61	88
EP00638_Chattonella_subsalsa	Stramenopile	B4AB6B	1	13	1	0	0	2	9	0	1	0	2	0	0	2	80	143
EP00643_Hyaloperonospora_arabidopsidis	Stramenopile	B4AB6B	2	11	0	0	0	2	5	2	2	0	1	0	0	0	39	56
EP01138_Halocafeteria_seosinensis	Stramenopile	B4AB6B	0	9	0	0	1	3	1	0	0	0	5	0	0	0	51	53
EP00749_Cafeteria_burkhardae	Stramenopile	B4AB6B	1	9	0	0	1	5	3	1	1	0	4	0	0	0	40	48
EP00499_Haloplacidia_sp_CaronLabIsolate	Stramenopile	B4AB6B	1	7	0	0	2	2	2	1	1	0	2	0	0	3	33	67
EP00500_Bicosoecida_sp_ms1	Stramenopile	B4AB6B	1	6	0	0	1	4	3	3	4	0	1	0	0	1	40	49
EP00645_Phytophthora_infestans	Stramenopile	B4AB6B	7	22	0	0	1	3	12	4	7	0	1	0	0	6	49	121
EP00648_Phytopythium_vexans	Stramenopile	B4AB6B	2	13	0	0	2	3	15	7	11	0	1	0	0	8	43	118
EP00649_Plasmopara_halstedii	Stramenopile	B4AB6B	1	11	0	0	2	3	9	5	7	1	1	0	0	4	34	56
EP00654_Saprolegnia_diclina	Stramenopile	B4AB6B	4	24	0	0	3	3	29	4	7	0	3	0	0	4	65	165
EP00511_Aplanochytrium_stocchinoi	Stramenopile	B4AB6B	3	11	1	0	0	3	7	1	1	0	2	0	0	5	50	59
EP00513_Hondaea_fermentalgiana	Stramenopile	B4AB6B	1	14	1	0	2	7	5	1	3	0	2	0	0	2	59	80
EP00938_MAST-03A_sp_MAST-3A-sp1	Stramenopile	B4AB6B	1	6	0	0	0	4	2	2	2	0	3	1	0	0	48	60
EP00942_MAST-04A_sp_MAST-4A-sp1	Stramenopile	B4AB6B	3	7	0	0	1	4	4	6	6	1	2	0	0	3	67	147
EP00944_MAST-04C_sp_MAST-4C-sp1	Stramenopile	B4AB6B	1	6	0	0	1	5	3	5	6	1	4	0	0	3	58	114
EP00455_Lapot_gusevi	Rhizaria	897247	1	13	0	0	3	11	7	2	2	2	6	0	0	10	131	150
EP00457_Paulinella_chromatophora	Rhizaria	897247	1	18	0	0	1	4	15	26	32	2	5	5	0	7	66	117
EP00808_Paulinella_micropora	Rhizaria	897247	1	13	0	0	1	2	15	8	13	1	4	2	0	9	54	92
EP00462_Mataza_sp_D1	Rhizaria	897247	1	12	0	0	2	6	14	3	7	0	3	0	1	0	42	96
EP00466_Bigelowiella_natans	Rhizaria	897247	3	6	0	0	2	8	7	1	2	0	5	2	0	1	78	122
EP01083_Nonionella_stella	Rhizaria	897247	10	77	1	0	12	34	23	48	92	11	26	3	0	8	341	802
EP00473_Plasmodiophora_brassicae	Rhizaria	897247	2	15	0	0	0	3	5	4	6	2	1	0	0	1	34	49
EP00475_Leptophrys_vorax	Rhizaria	897247	8	22	0	0	1	25	31	36	59	11	7	0	0	7	83	168
EP00480_Reticulomyxa_filosa	Rhizaria	897247	0	15	0	0	0	3	8	0	1	0	5	0	0	1	50	59
EP00823_Brevimastigomonas_motovehiculus	Rhizaria	897247	0	2	0	0	0	0	1	0	0	2	0	0	0	3	32	25
EP00656_Telonema_subtile	Telonema	897247	6	18	0	0	2	16	19	6	8	2	2	0	0	4	98	207
EP00658_Telonema_sp_P-2	Telonema	897247	10	17	0	0	6	13	22	8	16	3	11	0	0	4	156	231
EP00254_Amborella_trichopoda	Chlorophyta	33B845	8	17	0	0	5	14	9	23	25	1	11	0	1	4	64	161
EP00258_Populus_trichocarpa	Chlorophyta	33B845	11	21	0	0	4	30	22	72	76	5	17	0	0	2	113	274
EP00260_Arabidopsis_thaliana	Chlorophyta	33B845	7	25	0	0	4	17	25	36	44	5	9	0	0	3	77	247
EP00269_Selaginella_moellendorffii	Chlorophyta	33B845	8	16	0	0	10	19	28	18	25	3	11	0	1	13	94	232
EP00248_Marchantia_polymorpha	Chlorophyta	33B845	6	9	8	0	3	8	20	4	17	2	5	0	4	1	53	107
EP00245_Coleochaete_scutata	Chlorophyta	33B845	1	13	4	0	2	7	4	2	4	4	1	0	1	2	53	29
EP00247_Physcomitrium_patens	Chlorophyta	33B845	8	14	2	0	10	14	10	11	15	6	7	0	2	6	107	138
EP00895_Klebsormidium_nitens	Chlorophyta	33B845	3	7	3	0	2	11	9	4	6	5	2	0	2	2	49	63
EP00198_Chlamydomonas_reinhardtii	Chlorophyta	33B845	3	13	1	0	1	6	3	4	6	1	2	2	0	0	44	56
EP00202_Volvox_carteri	Chlorophyta	33B845	3	10	1	0	1	5	2	3	3	2	2	3	0	0	40	43
EP00203_Chlorella_variabilis	Chlorophyta	33B845	1	9	1	1	2	4	1	4	5	4	2	2	2	0	33	54
EP00958_Prasinococcus_capsulatus	Chlorophyta	33B845	5	4	0	0	0	2	0	0	0	1	2	0	3	0	28	33
EP00232_Nephroselmis_pyriformis	Chlorophyta	33B845	2	10	1	0	1	3	5	3	3	4	1	1	0	2	52	65
EP00793_Prasinoderma_coloniale	Chlorophyta	33B845	1	4	0	0	0	4	2	1	1	3	2	0	0	0	47	44
EP00224_Ostreococcus_tauri	Chlorophyta	33B845	1	7	0	0	0	4	1	1	1	1	2	0	0	0	39	44
EP00231_Micromonas_pusilla	Chlorophyta	33B845	1	6	0	0	0	4	2	0	1	1	1	0	0	0	43	41
EP00276_Gloeochaete_wittrockiana	Glaucophyta	33B845	2	9	2	0	1	3	9	3	13	5	3	0	0	3	60	69
EP00741_Cyanophora_paradoxa	Glaucophyta	33B845	3	12	4	0	0	2	10	0	1	1	6	0	0	2	50	80
EP00167_Galdieria_sulphuraria	Rhodophyta	F63A81	4	3	0	0	1	2	1	1	1	1	2	0	0	0	35	93
EP00168_Porphyra_purpurea	Rhodophyta	F63A81	1	22	2	0	1	1	6	8	5	5	1	2	0	0	40	40
EP00176_Chondrus_crispus	Rhodophyta	F63A81	2	3	0	0	0	3	4	0	1	1	0	1	0	0	27	24
EP00872_Gracilariopsis_chorda	Rhodophyta	F63A81	2	5	1	0	0	3	7	13	8	1	0	0	0	0	37	36
EP00177_Eucheuma_denticulatum	Rhodophyta	F63A81	2	5	1	0	0	1	2	2	2	1	0	0	0	0	34	38
EP00179_Madagascaria_erythrocladioides	Rhodophyta	F63A81	4	15	1	0	2	9	5	4	10	1	2	1	0	2	61	60
EP00184_Porphyridium_aerugineum	Rhodophyta	F63A81	1	7	1	0	0	2	0	0	0	1	1	0	0	0	27	21
EP00189_Rhodosorus_marinus	Rhodophyta	F63A81	4	12	0	0	0	2	5	3	4	1	3	3	0	0	46	34
EP00190_Bangiopsis_sp_CCMP1999	Rhodophyta	F63A81	2	6	1	0	0	1	2	0	1	1	1	1	0	0	32	24
EP00165_Cyanidioschyzon_merolae	Rhodophyta	F63A81	3	4	3	0	1	1	2	0	0	1	1	0	0	1	31	18
EP00735_Rhodelphis_limneticus	Rhodophyta	F63A81	7	8	0	0	0	6	1	2	7	1	0	1	0	7	25	41
EP00736_Rhodelphis_marinus	Rhodophyta	F63A81	3	9	0	0	0	8	3	7	7	2	1	0	0	9	31	52
EP00277_Geminigera_cryophila	Cryptista	E77464	2	15	1	0	0	3	4	1	3	4	1	5	0	5	100	100
EP00279_Guillardia_theta	Cryptista	E77464	4	19	2	0	3	5	1	0	2	2	0	1	0	2	90	78
EP00290_Baffinella_frigidus	Cryptista	E77464	1	15	4	0	2	3	4	0	0	2	0	1	0	3	111	103
EP00291_Cryptomonas_curvata	Cryptista	E77464	0	13	3	0	0	4	3	6	7	3	0	0	0	0	38	43
EP00294_Goniomonas_avonlea	Cryptista	E77464	3	8	0	0	0	6	2	4	6	1	3	0	0	4	24	54
EP00295_Goniomonas_pacifica	Cryptista	E77464	2	17	0	0	1	13	11	2	6	3	6	0	0	3	47	157
EP00297_Palpitomonas_bilix	Cryptista	E77464	4	12	0	0	1	3	2	0	0	2	3	0	0	13	45	58
EP00302_Diacronema_sp_CCMP2436	Haptista	6BCEAB	3	5	1	0	4	1	0	0	2	0	3	0	0	2	95	155
EP00314_Emiliania_huxleyi	Haptista	6BCEAB	4	21	0	0	2	9	11	8	13	0	2	8	0	1	141	214
EP00315_Gephyrocapsa_oceanica	Haptista	6BCEAB	8	22	0	0	4	4	7	5	7	0	3	3	0	2	144	231
EP00320_Phaeocystis_rex	Haptista	6BCEAB	1	10	0	0	0	1	0	1	1	1	4	1	0	0	59	19
EP00323_Chrysochromulina_tobinii	Haptista	6BCEAB	3	10	0	0	2	2	2	2	1	0	2	1	0	0	59	89
EP00327_Prymnesium_parvum	Haptista	6BCEAB	7	16	2	0	3	32	2	14	18	0	3	8	0	0	91	195
EP00298_Acanthocystis_sp_HF-20	Haptista	6BCEAB	4	9	0	0	2	7	1	0	3	1	3	0	0	0	53	176
EP00299_Pterocystis_sp_00344	Haptista	6BCEAB	1	10	0	0	1	4	3	2	3	0	1	0	0	0	54	115
EP00300_Choanocystis_sp_HF-7	Haptista	6BCEAB	3	20	0	1	2	9	18	5	5	8	8	0	0	3	83	221
EP00301_Raphidiophrys_heterophryoidea	Haptista	6BCEAB	2	19	0	0	1	6	6	6	14	0	1	0	0	3	68	191
EP00164_Ancoracysta_twista		000000	2	8	1	0	0	6	7	3	7	3	2	0	0	3	65	162
EP00754_Rhynchopus_humris	Discoba	A69CDE	4	9	0	0	2	6	14	2	2	0	5	2	0	2	66	85
EP00755_Sulcionema_specki	Discoba	A69CDE	4	12	0	0	2	7	7	4	8	0	7	0	0	3	68	117
EP00756_Hemistasia_phaeocysticola	Discoba	A69CDE	7	20	0	0	3	28	19	10	14	1	8	0	0	2	89	181
EP00667_Euglena_gracilis	Discoba	A69CDE	4	15	0	0	1	6	19	3	2	0	3	0	0	3	115	136
EP00668_Euglena_longa	Discoba	A69CDE	3	9	0	0	0	6	8	1	1	0	4	0	0	3	94	107
EP01012_Entosiphon_sulcatum	Discoba	A69CDE	5	10	1	4	0	3	12	9	17	30	8	0	0	16	60	216
EP00671_Bodo_saltans	Discoba	A69CDE	0	10	0	0	1	1	8	1	1	0	3	0	0	2	41	53
EP00672_Neobodo_designis	Discoba	A69CDE	0	6	0	0	2	2	4	1	1	0	2	0	0	3	51	50
EP00674_Leishmania_major	Discoba	A69CDE	0	5	0	0	0	1	1	1	1	1	2	0	0	0	34	32
EP00681_Trypanosoma_brucei	Discoba	A69CDE	0	6	0	0	0	1	1	1	1	0	2	0	0	0	28	26
EP00682_Trypanosoma_cruzi	Discoba	A69CDE	0	11	0	0	0	2	2	1	2	0	3	0	0	0	49	63
EP00686_Naegleria_gruberi	Discoba	A69CDE	0	11	0	0	1	1	10	3	3	2	0	0	0	0	54	52
EP00818_Percolomonas_sp_WS	Discoba	A69CDE	1	4	0	0	1	2	1	2	2	0	2	0	0	0	31	43
EP01080_Neovahlkampfia_damariscottae	Discoba	A69CDE	1	5	0	0	1	5	4	0	0	1	2	0	0	9	48	53
EP00761_Pharyngomonas_kirbyi	Discoba	A69CDE	1	12	0	0	1	2	4	0	0	1	2	0	0	0	49	54
EP01028_Stygiella_incarcerata	Discoba	A69CDE	0	4	0	0	0	1	1	0	0	5	0	0	0	0	4	50
EP00762_Andalucia_godoyi	Discoba	A69CDE	1	8	0	0	1	4	6	2	2	2	1	0	0	1	36	33
EP00770_Monocercomonoides_exilis	Metamonada	D684CA	0	2	0	0	0	0	1	0	0	2	1	0	0	0	0	34
EP00708_Paratrimastix_pyriformis	Metamonada	D684CA	0	1	0	0	0	0	1	0	0	1	0	0	0	0	3	29
EP00771_Trimastix_marina	Metamonada	D684CA	0	3	0	0	0	0	0	0	0	1	0	0	0	0	2	17
EP01155_Anaeramoeba_flamelloides	Metamonada	D684CA	2	12	0	0	3	0	7	0	0	14	0	0	0	0	28	103
EP01156_Anaeramoeba_ignava	Metamonada	D684CA	0	12	0	0	2	0	0	0	0	19	0	0	0	1	10	59
EP00705_Trichomonas_vaginalis	Metamonada	D684CA	0	10	0	0	0	0	0	0	0	7	0	0	0	0	6	92
EP00706_Tritrichomonas_foetus	Metamonada	D684CA	0	10	0	0	0	0	0	0	0	4	0	0	0	0	6	88
EP00701_Giardia_intestinalis	Metamonada	D684CA	0	2	0	0	0	0	0	0	0	0	0	0	0	0	0	14
EP00704_Kipferlia_bialata	Metamonada	D684CA	0	5	0	0	1	0	1	0	0	2	0	0	0	0	4	103
EP00768_Dysnectes_brevis	Metamonada	D684CA	0	5	0	0	4	0	0	0	0	2	0	0	0	1	4	49
EP01146_Carpediemonas_membranifera	Metamonada	D684CA	0	4	0	0	1	0	0	0	0	2	0	0	0	0	6	21
EP00792_Barthelona_sp_PAP020	Metamonada	D684CA	1	5	1	0	0	0	0	0	0	4	0	0	0	0	0	44
EP00698_Gefionella_okellyi	Malawimonadida	000000	1	6	0	0	2	6	5	4	4	1	2	0	0	4	55	121
EP00161_Ancyromonas_sigmoides	Ancyromonadida	000000	1	5	0	0	5	8	5	5	7	0	1	0	0	2	28	56
EP00162_Nutomonas_longa	Ancyromonadida	000000	1	8	0	0	0	4	4	0	4	0	1	0	0	2	36	70
EP00163_Fabomonas_tropica	Ancyromonadida	000000	4	6	1	0	0	3	4	2	5	6	3	0	0	6	36	235
EP00696_Hemimastix_kukwesjijk	Hemimastigophora	000000	3	4	0	0	0	0	0	0	0	1	0	0	0	1	29	23
EP00697_Spironema_sp_BW2	Hemimastigophora	000000	1	3	0	0	0	2	3	0	0	2	3	0	0	3	35	40
